# IL-1-driven stromal-neutrophil interaction in deep ulcers defines a pathotype of therapy non-responsive inflammatory bowel disease

**DOI:** 10.1101/2021.02.05.429804

**Authors:** Matthias Friedrich, Mathilde Pohin, Matthew A. Jackson, Ilya Korsunsky, Samuel Bullers, Kevin Rue-Albrecht, Zoe Christoforidou, Dharshan Sathananthan, Rahul Ravindran, Raphael Sanches Peres, Hannah Sharpe, Kevin Wei, Gerald F. M. Watts, Elizabeth H. Mann, Alessandra Geremia, Tom Thomas, Moustafa Attar, Oxford IBD Cohort Investigators, Roche Fibroblast Network Consortium, Sarah McCuaig, Lloyd Thomas, Elena Collantes, Holm H. Uhlig, Stephen Sansom, Alistair Easton, Soumya Raychaudhuri, Simon P. Travis, Fiona M. Powrie

## Abstract

Current inflammatory bowel disease (IBD) therapies are ineffective in a high proportion of patients. Combining bulk and single-cell transcriptomics, quantitative histopathology, and *in situ* localisation, we describe heterogeneity of the tissular inflammatory response in IBD treatment failure. Among inflammatory pathotypes, we found high neutrophil infiltration, activation of fibroblasts, and vascular remodelling at sites of deep ulceration was a feature of non-response to several anti-inflammatory therapies. Activated fibroblasts in the ulcer bed display neutrophil chemoattractant properties that are IL-1R- but not TNF-dependent. The identification of distinct, localised, tissular pathotypes associated with treatment non-response will aid precision targeting of current therapeutics and provide a biological rationale for IL-1 signalling blockade in ulcerating disease.
