## Supplementary Table 3 for "IL-1-driven stromal-neutrophil interaction in deep ulcers defines a pathotype of therapy non-responsive inflammatory bowel disease"

### Sheet: Arjis et al. 2009
Module	Original Size (No. Genes)	Replication Size (No. Genes)	Percentage			% of total number of modules
M32	42	42	100		>80% of genes within module replicated	0.8158
M30	37	37	100		<80% of genes within module replicated	0.1842
M34	72	71	98.6111
M33	63	62	98.4127
M17	88	86	97.7273
M29	74	72	97.2973
M10	498	474	95.1807
M2	94	89	94.6809
M35	103	97	94.1748
M3	99	93	93.9394
M7	124	116	93.5484
M8	346	322	93.0636
M1	110	102	92.7273
M24	254	235	92.5197
M28	87	80	91.954
M4	45	41	91.1111
M21	33	30	90.9091
M25	76	69	90.7895
M13	42	38	90.4762
M27	76	68	89.4737
M5	66	59	89.3939
M22	55	49	89.0909
M19	326	290	88.9571
M20	1829	1601	87.5342
M18	40	35	87.5
M11	246	214	86.9919
M31	69	60	86.9565
M16	213	184	86.385
M9	51	44	86.2745
M6	988	836	84.6154
M26	150	125	83.3333
M38	438	350	79.9087
M36	36	28	77.7778
M37	106	74	69.8113
M23	30	15	50
M15	46	22	47.8261
M12	54	25	46.2963
M14	502	168	33.4661

### Sheet: Arjis et al. 2018
Module	Original Size (No. Genes)	Replication Size (No. Genes)	Percentage			% of total number of modules
M30	37	36	97.2973		>80% of genes within module replicated	0.7895
M34	72	70	97.2222		<80% of genes within module replicated	0.2105
M4	45	42	93.3333
M32	42	39	92.8571
M33	63	58	92.0635
M1	110	101	91.8182
M10	498	457	91.7671
M2	94	86	91.4894
M17	88	80	90.9091
M8	346	314	90.7515
M13	42	38	90.4762
M35	103	93	90.2913
M9	51	46	90.1961
M18	40	36	90
M3	99	89	89.899
M28	87	78	89.6552
M7	124	111	89.5161
M27	76	68	89.4737
M22	55	49	89.0909
M24	254	226	88.9764
M19	326	288	88.3436
M5	66	58	87.8788
M31	69	60	86.9565
M11	246	209	84.9594
M21	33	28	84.8485
M20	1829	1529	83.5976
M36	36	30	83.3333
M25	76	63	82.8947
M16	213	175	82.1596
M6	988	790	79.9595
M26	150	117	78
M38	438	339	77.3973
M37	106	69	65.0943
M12	54	25	46.2963
M15	46	17	36.9565
M23	30	9	30
M14	502	150	29.8805

### Sheet: Habermann et al. 2019
Module	Original Size (No. Genes)	Replication Size (No. Genes)	Percentage			% of total number of modules
M32	42	42	100		>80% of genes within module replicated	0.9474
M2	94	93	98.9362		<80% of genes within module replicated	0.0526
M29	74	73	98.6487
M34	72	71	98.6111
M22	55	54	98.1818
M12	54	53	98.1482
M13	42	41	97.6191
M7	124	121	97.5807
M30	37	36	97.2973
M31	69	67	97.1014
M33	63	61	96.8254
M27	76	73	96.0526
M3	99	95	95.9596
M10	498	477	95.7831
M4	45	43	95.5556
M5	66	63	95.4545
M1	110	105	95.4545
M35	103	97	94.1748
M21	33	31	93.9394
M24	254	238	93.7008
M8	346	323	93.3526
M23	30	28	93.3333
M28	87	81	93.1034
M18	40	37	92.5
M38	438	405	92.4657
M37	106	98	92.4528
M9	51	47	92.1569
M25	76	70	92.1053
M11	246	224	91.0569
M20	1829	1665	91.0333
M16	213	191	89.6714
M6	988	877	88.7652
M19	326	289	88.6503
M17	88	78	88.6364
M26	150	130	86.6667
M36	36	31	86.1111
M15	46	25	54.3478
M14	502	257	51.1952
