## Supplementary Table 4 for "IL-1-driven stromal-neutrophil interaction in deep ulcers defines a pathotype of therapy non-responsive inflammatory bowel disease"

### Sheet: anti-TNF (Arijs 2009)
significance (Wilcoxon signed rank test) and direction for module eigengene value difference in responders vs non-responders to treatment
Module	Wilcox_p	Wilcox_FDR_p	Median_Responders	Median_Non_Responders	median difference [non-responder - responder]
M5	1.89589e-08	4.73972e-07	-0.0213137	0.0749087	0.0962224
M4	2.15643e-07	2.69554e-06	-0.0177191	0.0676165	0.0853355
M2	6.79915e-07	5.66596e-06	-0.0244478	0.061041	0.0854888
M20	4.65472e-06	2.9092e-05	0.0206885	-0.0472468	-0.0679353
M3	7.58081e-06	3.7904e-05	-0.0153853	0.0619317	0.077317
M1	1.42005e-05	5.91687e-05	-0.0131806	0.0677691	0.0809497
M12	7.04665e-05	0.000251666	0.000270603	0.0626469	0.0623763
M32	0.00113462	0.00315173	-0.00191617	-0.058956	-0.0570399
M6	0.00101571	0.00315173	-0.0129385	0.0541884	0.0671268
M23	0.00133681	0.00334202	-0.0166566	-0.0572674	-0.0406108
M16	0.00184203	0.00418643	0.0203852	-0.0308619	-0.0512471
M24	0.0027824	0.00579666	-0.0150164	-0.0700696	-0.0550532
M21	0.00433796	0.00834224	-0.00555136	-0.0490981	-0.0435467
M7	0.00992355	0.0177206	0.0112021	0.0611713	0.0499693
M22	0.0202008	0.0336681	0.0025004	-0.0490993	-0.0515997
M13	0.0460428	0.0677101	0.00324527	-0.0381379	-0.0413832
M14	0.0460428	0.0677101	0.0117528	-0.0429769	-0.0547298
M19	0.0585578	0.0813303	-0.00286612	-0.0400217	-0.0371556
M15	0.0811271	0.106746	-0.0118591	-0.0121409	-0.000281798
M31	0.103789	0.129736	-0.0173776	0.0198954	0.037273
M18	0.150814	0.17954	0.0119798	-0.00801713	-0.0199969
M17	0.163646	0.185962	-0.0215596	-0.045889	-0.0243295
M27	0.191712	0.208382	-0.0254353	-0.0567901	-0.0313547
M26	0.522258	0.544019	-0.0221234	0.011845	0.0339684
M11	0.609864	0.609864	-0.047271	-0.0463184	0.000952638

### Sheet: corticosteroid (Habermann 2019)
significance (Wilcoxon signed rank test) and direction for module eigengene value difference in responders vs non-responders to treatment
Module	Wilcox_p	Wilcox_FDR_p	Median_Responders	Median_Non_Responders	median difference [non-responder - responder]
M4	0.000938253	0.0117282	-0.0166788	0.0150833	0.0317621
M5	0.000614335	0.0117282	-0.01805	0.0171694	0.0352194
M2	0.00252697	0.0210581	-0.020659	0.0213444	0.0420034
M1	0.0113725	0.0414693	-0.0123684	0.0128733	0.0252417
M16	0.011138	0.0414693	-0.00654355	-0.0301544	-0.0236108
M18	0.00941152	0.0414693	0.00058589	-0.0300483	-0.0306342
M7	0.0116114	0.0414693	-0.0198135	0.0168563	0.0366698
M12	0.0160864	0.0502699	-0.00645022	0.0261198	0.03257
M23	0.0209764	0.0524409	0.00123427	-0.0230681	-0.0243024
M3	0.0201787	0.0524409	-0.0133217	0.0163128	0.0296345
M19	0.0335094	0.0761577	0.00635637	-0.0224408	-0.0287972
M20	0.0393763	0.082034	0.0157967	-0.0172696	-0.0330663
M21	0.0464931	0.0894098	0.007727	-0.0133123	-0.0210393
M22	0.0609166	0.10878	0.0180523	-0.012561	-0.0306133
M17	0.0688573	0.10934	0.0087241	-0.0181512	-0.0268753
M24	0.0699776	0.10934	0.00718182	-0.0181495	-0.0253313
M13	0.0872908	0.128369	-0.00823764	0.0143528	0.0225904
M6	0.13889	0.192903	-0.0190161	-0.00206208	0.016954
M15	0.173989	0.228933	-0.00925899	0.00524549	0.0145045
M14	0.396134	0.495168	-0.000396124	0.000300716	0.00069684
M32	0.473277	0.563424	0.0103945	0.00769148	-0.00270305
M11	0.600469	0.652684	0.00276682	0.0115233	0.00875646
M27	0.595401	0.652684	0.00172779	0.00124695	-0.000480844
M31	0.631277	0.65758	0.00122528	0.000758798	-0.000466484
M26	0.705624	0.705624	0.00657053	0.00387222

### Sheet: anti-integrin (Arijs 2018)
significance (ANOVA) and direction for module eigengene value difference in responders vs non-responders to treatment, adjusting for treatment regimen
Module	ANOVA_p	ANOVA_adj_p	Median_Responders	Median_Non_Responders	median difference [non-responder - responder]
M1	0.00215718	0.0371531	-0.00563925	0.0374856	0.0431248
M5	0.00297224	0.0371531	-0.00277355	0.0506302	0.0534037
M16	0.0155131	0.0554041	0.0023369	-0.032971	-0.0353079
M20	0.0113802	0.0554041	0.0205111	-0.014346	-0.0348571
M24	0.0102364	0.0554041	0.0191443	-0.0170939	-0.0362382
M3	0.0122437	0.0554041	-0.0032926	0.0394709	0.0427635
M4	0.0149428	0.0554041	-0.00306662	0.0242597	0.0273263
M19	0.032391	0.0671717	0.0184431	-0.00762855	-0.0260717
M2	0.029527	0.0671717	-0.011646	0.0176667	0.0293127
M21	0.0349293	0.0671717	0.0153356	-0.00545924	-0.0207948
M23	0.0297737	0.0671717	0.00238179	0.0588177	0.056436
M6	0.0244779	0.0671717	-0.00688354	0.0514927	0.0583762
M7	0.0268794	0.0671717	0.0198841	0.065177	0.0452929
M22	0.0378034	0.067506	0.0300054	0.00223829	-0.0277672
M18	0.0921353	0.153559	-0.0146781	-0.0227161	-0.00803807
M17	0.112686	0.176072	0.012266	-0.0100518	-0.0223177
M27	0.144845	0.201173	0.0232059	0.00516134	-0.0180446
M32	0.137503	0.201173	0.0239407	0.0173243	-0.00661638
M12	0.193637	0.254785	0.0207945	0.0385751	0.0177806
M26	0.471527	0.589408	0.0167892	0.00313161	-0.0136576
M13	0.682255	0.812208	-0.0115325	-0.0320708	-0.0205383
M14	0.776218	0.882066	-0.0119025	-0.032841	-0.0209385
M31	0.816224	0.8872	0.0124685	0.0225899	0.0101215
M15	0.917668	0.955904	-0.00160935	-0.0150562	-0.0134468
M11	0.957284	0.957284	-0.0530059	-0.051229
